# A systems-level insight into PHB-driven metabolic adaptation orchestrated by the PHB-binding transcriptional regulator AniA (PhaR)

**DOI:** 10.1101/2025.02.17.638283

**Authors:** Antonio Lagares, Elizaveta Krol, Tina Müller, Timo Glatter, Anke Becker

## Abstract

Polyhydroxybutyrate (PHB) is a carbon and energy storage polymer, whose accumulation under nutrient imbalances with excess carbon is a widespread phenomenon in bacteria. PhaR is a conserved transcriptional regulator found to be associated to PHB granules in several species. Although its role in modulating PHB storage and metabolism has been extensively studied across the bacterial phylogeny, a comprehensive analysis of the PhaR regulon within the context of its dual role as a metabolic sensor and regulator remains missing. To bridge this gap, we integrated co-expression network analysis with proteome profiling across multiple mutant backgrounds (lack of PhaR (AniA) and/or PHB synthesis) in the free-living state of the PHB-accumulating alphaproteobacterial root nodule symbiont *Sinorhizobium meliloti*. This analysis was enriched by identifying direct regulatory targets of PhaR through a regulon-centric computational multi-step search for DNA binding site motifs combined with PhaR-DNA binding and promoter-reporter assays. We confirmed that the model of accumulated PHB sequestering PhaR and thereby relieving phasin and PHB depolymerase gene repression to control cellular PHB levels also applies to *S. meliloti*, and showed that PhaR-mediated regulation also occurs the symbiotic state. A comprehensive picture of the impact of PHB-mediated PhaR titration on cellular functions revealed exopolysaccharide production as well as central carbon metabolism (*pdh* and *bkd*), gluconeogenesis (*ppdK* and *pyc),* entry into the TCA cycle (*gltA*), and the initial steps of the Entner-Doudoroff pathway (*zwf, pgl and edd*) as major regulatory targets, and beyond carbon metabolism several target genes of yet unknown function. Our findings highlight a pivotal role for PhaR in orchestrating carbon metabolism.
