## Supplementary material for "A systems-level insight into PHB-driven metabolic adaptation orchestrated by the PHB-binding transcriptional regulator AniA (PhaR)": Table S1

### Sheet: Sheet1
Table S1. Oligonucleotides used in this work
Primer name	Primer sequence
phbC_D1_Hind	gcttaagcttGACGCTGATACTCGGCTTCG
phbC_D1_Xba	gaatctagaGACCGATTTCGGGTCGAAGC
phbC_D2_Xba	aggtctagaCCGCTCAATTCCATCGAGGA
phbC_D2_Eco	GTCTCGCCGAATTCCCGGACA
phbC-322_Hind	gaacaagcttAACAGAGGGATAGGTGGCAAG
aniA-D1-Eco	AGCGCGAATTCGTCCTGTTC
aniA-D1-Xba	tactctagaCAGGGTCTCCTCTTACCCAT
aniA-D2-Xba	cactctagaCTGATCACCCCTCGATCCAC
aniA-D2-Hind	gctaaagcttCTCCATGGAGATGCTCTCCG
Smc00777-E-192Hind	gactaagcttATTAATACCCAGCCCATCGG
Smc00777-E-89Hind	gctaaagcTTTATTGCAACGCACAACCAAATCG
Smc00777-E-73	ACCAAATCGGCTATAGAACGG
Smc02111-E-176Hind	aattaagcttGCCGGGTTTTCTGCTGTTAA
Smc02111-E-74Hind	tgtaaagcttCTGAACTTGACTTTTTGTGCAGTG
Smc02111-E-45	AGACTAAACCGAGTTCCTAGC
phbA-E-174Hind	caacaagctTATCCGCAAAAGAGCGCC
phbA-E-72Hind	ctctaagcttTAGCCGTTTGACTCGCGCTC
phaZ_E_Hind-265	taggaagcttGGCTTCATTCCATGGGGAT
phaZ_E_Hind-203	gcgaaagcttGAAAAATGCTAGTGTAGCAGCG
phaZ_E_Xba+33egfp	ACTTCAGGGTCAGCTTGtctagaCGCATGGTTCATCTCGTAAAG
Sma1961_E_Hind-136	acggaagcttTTTCGACGGAAATGGGCA
Sma1961_E_Hind-65	cctgaagcttAGCAACAAGAGGCAATCTGCC
Sma1961_E_Xba+33egfp	ACTTCAGGGTCAGCTTGtctagaCAGTCGCTCCAGTGTATCGGA
aniA_+158forwHind	gcaaagctTAACCCATTCCGTGCTGACG
aniA+576revXba	tgctctagaGCCCAGATTATCCAGTTTCGT
aniA-P-BamHI	ctagggatccGGGAAAAACGAAGGCCAGATC
aniA-P-Hind	gactaagcttGATCAGCCCAGATTATCCAG
Smc00777_E-Xba	tcctctagaAAATGCGTCTTCGGTCTTCCT
Smc02111_E-Xba	tgatctagaCTTGTTCGCATCGTCGAAGT
Smc00777+443revXba	tactctagaGCCCTTCTTGAGGCTGGACAT
Smc02111+351revXba	cagtctagaGGCGGCGGCGGCTGTTTTGAC
Smc00777+52forwHind	gactaagcttAAGTTTGCCGACAGCTTCCG
Smc02111+28forwHind	agcaagcttAAGAGCAAGGAAGCCCTCGA
Smb20886_E-80-Hind	cgtgaagcttTTCTTCGACGGCAAATGTGC
Smb20886_E_Xba+36egfp	ACTTCAGGGTCAGCTTGtctagaGCTGCTGTCCGCATTGATCAT
guaBupHind	tttgaagcttATCGGGTATCACATGCCGTTT
guaBdownXba	gtagtctagaGGTTGCCGTTTCGATGATG
exoY-f (-473)	gttcaagcttTGCCTTGGGTGCTACCTCTTG
exoY-r (+24)	tgctctagaCTTCATAGAGGTGACTCCAT
exoL_E_Hind-335	taggaagcttACACGCTCACCGACTGGAT
exoL_E_Xba+15	atatctagaAAGATCCTGTGCCAGATA
exoH_E_Hind-297	caggaagcttAATTCACAGTTGCGTCGT
exoH_E_Xba-9	actatctagaATTCGCGTCCATACTCACGAT
ppdK_E_Hind-287	ggtaaagcttCTGTTCGGGGTCACAATGG
ppdK_E_SpeI+18	ccgtactagtATACCCATTTCGCCATGCC
SMc01834_E_Hind-121	gatgaagcttGAGGTCTCCGTCGCTTTGATG
SMc01834_E_Xba+30egfp	ACTTCAGGGTCAGCTTGtctagaTACAGCGGGAACTTTTCTGCC
smb20609_-270_Hind	cttgaagctTATTGCAGCAGCGTGGCGTTC
smb20609_+33_Xba	gtctctagaTCGAACGGGAATGATGCGCTG
panC_-276_Hind	cagcaagctTCGTCAAAATGCTACAGCGAC
panC_+24_Xba	gcgtctagaCAGGTTGACGAAAATCATGCG
sdhC-E-198Hind	ggacaagcttAGACCCGATGTCTCTCGAAGG
sdhC-E+48Xba	agatctagaGATTTGAAGATGCGGCGAGA
rhaD_-287_Hind	ggctaagcttGGTGAGATCCACCAATTCGG
rhaD_+12_Xba	ctctctagaCTTGTCGAGCATGTCCAACTC
zwf_-298-Hind	ctcaaagcttCTGAAGCAGCTCAAGATACCC
zwf_+27-Xba	tcgtctagaTTCGACGGGAATGATCTGGCT
Sma0319_E_Hind-213	ttcaagcttCGAAGCCGGAGATACTTACTT
Sma0319_E_Xba+27	ttgtctagaTATTGGGGGGGAAACGTT
smc03815_E-H-f	gactaagcttTAGCCCACCCGTGCGAAACAG
smc03815_E-X-r	tactctagaGAGTCGCGCCAAAACCGTCAT
smc02240_E-H-f	cgagaagcttTGTCCATGATCGCGACCGAGC
smc02240_E-X-r	cgttctagaGAAAACGCTGCTTGCCTGTGC
acyP_E_Hind-285	taggaagcttAGGATAACGGAATTCGGGAT
acyP_E_Xba+72	cggtctagaAATCCTGACCAGAGCGGC
guaBupHind	tttgaagcttATCGGGTATCACATGCCGTTT
guaBdownXba	gtagtctagaGGTTGCCGTTTCGATGATG
smb21115-273-f-H-egfp	TGAACAGCTCCTCGCCCTTaagcttACGAGCCTCTGGAAAAGAGCG
smb21115+24-Xba-rev	ggttctagaGACACCGTGAACCTCATGG
-67 primer	AAGGCGATTAAGTTGGGTAACG
-48 primer	AGCGGATAACAATTTCACACAGGA
egfp -139 rev Cy3	(Cy3)ACTTCAGGGTCAGCTTG
